# Comparative analysis of RNA interference and pattern-triggered immunity induced by dsRNA reveals different efficiencies in the antiviral response to *Potato virus X*

**DOI:** 10.1101/2024.02.07.579064

**Authors:** Khouloud Necira, Lorenzo Contreras, Efstratios Kamargiakis, Mohamed Selim Kamoun, Tomás Canto, Francisco Tenllado

## Abstract

Plant antiviral responses induced by double-stranded RNA (dsRNA) include RNA interference (RNAi) and pattern-triggered immunity (PTI), but their relative contributions to antiviral defense are not well understood. We aimed at testing the impact of exogenous applied dsRNA on both layers of defense against *Potato virus X* expressing GFP (PVX-GFP) in *Nicotiana benthamiana*. Co-inoculation of PVX-GFP with either virus-specific (RNAi) or nonspecific dsRNA (PTI) showed that nonspecific dsRNA reduced virus accumulation in both inoculated and systemic leaves. However, nonspecific dsRNA was a poor inducer of antiviral immunity compared to a dsRNA capable to trigger the RNAi response, and plants became susceptible to systemic infection. Studies with a PVX mutant unable to move cell-to-cell indicated that the interference with PVX-GFP triggered by nonspecific dsRNA operated at the single-cell level. Next, we performed RNAseq analysis to examine similarities and differences in the transcriptome triggered by dsRNA alone or in combination with homologous and heterologous viruses. Enrichment analysis showed an over-representation of plant-pathogen signaling pathways, such as calcium, ethylene and MAPK signaling, which are typical of antimicrobial PTI. Moreover, the transcriptomic response to the homologous combination had a greater impact on defense than the heterologous combination, highlighting quantitative differences between RNAi and PTI immune responses. In addition, we provide genetic evidence that *DICER-like2* and *4* as well as *Argonaute2* were positively involved in PTI-based defense against PVX-GFP, and that dsRNA-induced PTI was enhanced by salicylic acid signaling. Together, these results further our understanding of plant antiviral defense, particularly the contribution of nonspecific dsRNA-mediated PTI.

**IMPORTANCE:** Non-transgenic, RNA-based technologies based on topical application of dsRNA represent a promising approach for crop protection. Recent research has shown that in addition to the antiviral RNAi response, dsRNA activates also PTI defenses, contributing to plant immunity against virus diseases. However, little is known on the relative contribution of RNAi and PTI to antiviral defense. We found that while virus-specific dsRNA halted virus spread throughout the plant, nonspecific dsRNA reduced virus accumulation locally but was unable to prevent systemic infection in *Nicotiana benthamiana*. For the first time, a whole transcriptomic response to dsRNA in the context of a homologous and heterologous virus infection was examined, highlighting quantitative differences between RNAi and PTI immune responses. Our data suggest an unexpected connection between RNAi-related genes and PTI. We envisage that both sequence-specific RNAi and nonspecific PTI pathways may be triggered via topical application of dsRNA, contributing synergistically to plant protection against viruses.
