## Supplementary material for "Comparative analysis of RNA interference and pattern-triggered immunity induced by dsRNA reveals different efficiencies in the antiviral response to *Potato virus X*": Table S3

### Sheet: MAPK signaling 
Supplementary Table 3. Differentially expressed N. benthamiana genes classified in MAPK signaling, plant-pathogen interaction and Plant hormone signal transduction in the different comparisons
MAPK signaling_ nta04016
	dsGvsCtr		dsG_VGvsCtr		dsG_VvsCtr		dsG_VGvsdsG_V
gene_id	dsGvsCtr_log2FoldChange	dsGvsCtr_padj	dsG_VGvsCtr_log2FoldChange	dsG_VGvsCtr_padj	dsG_VvsCtr_log2FoldChange	dsG_VvsCtr_padj	dsG_VGvsdsG_V_log2FoldChange	dsG_VGvsdsG_V_padj	gene_description
Niben101Ctg08577g00001	4.45345	0.0489063	4.85954	0.0203239					mitogen-activated protein kinase 3
Niben101Ctg10282g00001	-1.19113	8.23299e-09	-1.4781	4.61985e-23					EIN3-binding F-box protein 1
Niben101Scf00107g03008					3.16418	0.00281764	-1.47053	3.14068e-05	Pathogenesis-related protein PR1b
Niben101Scf00228g04005	1.28363	5.09855e-14	1.26003	5.08304e-18	1.08155	2.35949e-11			Serine/threonine-protein kinase 38-like
Niben101Scf00747g12035	2.22657	1.12049e-06	1.83623	0.00178131			1.44372	0.000167717	mitogen-activated protein kinase kinase 5-like
Niben101Scf00750g04008	-2.38443	0.000103332							Ethylene receptor 2
Niben101Scf01233g00008			-1.31602	5.21637e-18					EIN3-binding F-box protein 1
Niben101Scf01297g04003	3.43347	7.76603e-12	2.68571	3.35196e-06	1.97917	0.00449796			CASP-like protein 4B1
Niben101Scf01785g10011	-2.35182	0.00020244							LRR receptor-like serine/threonine-protein kinase FLS2
Niben101Scf01813g00011					-1.11168	0.00129546			Receptor-like protein kinase 2
Niben101Scf01897g07006	1.09472	0.000553472	2.36757	3.15366e-15	1.67125	3.25612e-07			Abscisic acid receptor PYR1
Niben101Scf01956g10009					1.66675	0.0423632			Protein kinase superfamily protein
Niben101Scf01999g07002							-1.31046	6.59296e-05	Cysteine-rich venom protein
Niben101Scf02041g00002					2.32284	0.0127151	-1.93328	5.22763e-16	Chitinase 8
Niben101Scf02063g05001	-2.23677	2.4756e-14	-1.06715	0.0040111					Ethylene-responsive transcription factor 1B
Niben101Scf02085g21007	2.17626	7.558e-11	3.61856	3.32853e-51	3.2135	1.02701e-30			Abscisic acid receptor PYR1
Niben101Scf02112g02017			-1.13081	7.72879e-13					EIN3-binding F-box protein 1
Niben101Scf02171g00008	2.01485	0.00160875	2.74461	9.74305e-06	1.83514	0.0016334			mitogen-activated protein kinase 3
Niben101Scf02334g00004	1.82304	1.10912e-16	2.12911	1.41747e-15			1.42817	2.24363e-13	1-aminocyclopropane-1-carboxylate synthase 2
Niben101Scf02362g02014	1.2789	1.04318e-10	1.42677	1.33078e-09					WRKY transcription factor 1
Niben101Scf02410g00002					1.155	0.000421505			Chitinase 9
Niben101Scf02430g03006	2.39645	0.000356486	2.87398	1.55998e-06	1.53484	0.0091085	1.34132	7.13714e-12	NtWRKY-6; probable WRKY transcription factor 26
Niben101Scf02581g04013			1.85914	2.89723e-09	1.78696	3.30649e-14			Respiratory burst oxidase homolog protein C
Niben101Scf02840g04009	-5.75115	0.00309169			2.69193	1.84896e-05	-3.23958	6.61008e-09	calcium ion binding protein, putative [Ricinus communis] gb|EEF30528,1| calcium ion binding protein, putative [Ricinus communis]
Niben101Scf03049g00001			1.59855	5.65089e-08	1.74958	8.23697e-12			Calcium-binding protein 1
Niben101Scf03093g00004					1.50797	3.63844e-07	-1.26393	7.04443e-05	Potassium-transporting ATPase B chain 2
Niben101Scf03239g00001	1.15162	8.90216e-06	1.33945	1.32386e-05					WRKY transcription factor 22
Niben101Scf03376g03004					7.22734	2.48721e-14	-4.10989	2.71714e-15	Pathogenesis-related protein PR1b
Niben101Scf03720g00008					1.55059	2.71679e-12			Calcium-binding protein 4
Niben101Scf03848g01005	1.30051	3.74346e-09							BnaC03g40620D [Brassica napus]
Niben101Scf03850g02024	1.5975	1.91363e-07	2.21768	2.69102e-13			2.0778	1.18013e-15	Nucleoside diphosphate kinase family protein
Niben101Scf03940g04005	-1.32605	1.16001e-06	-1.05676	0.0016561					Signal transduction histidine kinase, hybrid-type, ethylene sensor
Niben101Scf03949g00023					1.72631	0.0268892			Chitinase 12
Niben101Scf03985g04028			-1.49308	9.66099e-13	-1.22921	7.29775e-13			Abscisic acid receptor PYL9
Niben101Scf04053g02006	-3.11929	0.0133139							Cysteine-rich venom protein
Niben101Scf04133g02009					2.82753	3.4748e-06	-1.88999	7.32186e-19	calcium ion binding protein, putative [Ricinus communis] gb|EEF30528.1| calcium ion binding protein, putative [Ricinus communis]
Niben101Scf04548g00001					-1.15998	2.35316e-05			Divalent metal cation transporter MntH
Niben101Scf04871g19004	1.13558	0.000175259							WRKY transcription factor 22
Niben101Scf05060g07008			2.00025	0.0079569	2.86126	2.62743e-05			calcium ion binding protein, putative [Ricinus communis] gb|EEF30528.1| calcium ion binding protein, putative [Ricinus communis]
Niben101Scf05152g00001					1.18588	1.3396e-08			Serine/threonine-protein kinase 38-like
Niben101Scf05565g02013	1.18331	8.23726e-14	1.28844	1.56354e-13	1.02336	6.65467e-10			Calcium-binding EF hand family protein (NtCaM1; calmodulin)
Niben101Scf05809g00005			3.65818	0.0115779					Chitinase 12
Niben101Scf06180g00015	1.78541	7.84186e-25	1.76842	5.20064e-21			1.44076	7.7501e-18	1-aminocyclopropane-1-carboxylate synthase 8
Niben101Scf06378g02001	2.04728	5.0423e-08	2.41531	1.63555e-12	1.19406	0.0163633	1.22534	5.28908e-05	Abscisic acid receptor PYL6
Niben101Scf06822g04004							1.14202	2.36745e-12	Transcription factor MYC2
Niben101Scf07345g00016			2.32345	6.07408e-16	1.19387	1.2e-08	1.13261	0.000574724	Respiratory burst oxidase homolog protein C
Niben101Scf07761g02006	-1.94216	2.15895e-05					-1.12186	2.79273e-05	Ethylene-responsive transcription factor 1B
Niben101Scf08893g00009	1.4827	0.0241106	2.80881	3.13591e-12	1.70618	0.00461643			Abscisic acid receptor PYL6
Niben101Scf09512g03008					3.49248	0.0445917	-1.97526	1.81115e-05	1-aminocyclopropane-1-carboxylate synthase-like protein 1
Niben101Scf09550g01005	-1.16448	9.01662e-10	-1.06201	3.1106e-09	-1.04684	1.4844e-08			Ethylene receptor 2
Niben101Scf10278g00004			-1.03775	0.0334436					Serine/threonine-protein kinase 40
Niben101Scf11953g02005					1.71752	2.17534e-09	-1.23397	0.000488253	Signal transduction histidine kinase isoform 1 [Theobroma cacao] gb|EOY10987.1| Signal transduction histidine kinase isoform 1 [Theobroma cacao]
Niben101Scf12609g01007			-1.23534	2.33906e-26					EIN3-binding F-box protein 1
Niben101Scf14688g00005	-1.02376	4.55005e-17	-1.51342	1.68908e-22			-1.00406	7.63375e-12	EIN3-binding F-box protein 1
Niben101Scf14996g00009	-1.06026	1.82124e-05							Catalase
Niben101Scf16313g01004					1.12035	2.15416e-05			Abscisic acid receptor PYR1
Niben101Scf16406g00010	1.20482	3.67598e-07							Protein kinase superfamily protein
Niben101Scf16532g02005	2.08551	0.0386563	2.25171	0.0185984					BnaC03g40620D [Brassica napus]
Niben101Scf16663g00002			-1.48319	3.88881e-30			-1.37665	2.433e-11	EIN3-binding F-box protein 1
Niben101Scf16833g00004					1.31574	2.25367e-25			Calcium-binding protein CML19
Niben101Scf17640g00003			1.65454	0.00260644	1.38712	0.0276082			Abscisic acid receptor PYR1
Niben101Scf18643g00005	-1.95458	4.17156e-17	1.25386	2.09593e-05					Unknown protein
Niben101Scf27562g00007	6.01026	0.000796157							ETHYLENE INSENSITIVE 3-like 1 protein
Niben101Scf30681g00003					3.04259	1.35435e-05	-2.4837	6.38107e-05	calcium ion binding protein, putative [Ricinus communis] gb|EEF30528.1| calcium ion binding protein, putative [Ricinus communis]
Niben101Scf33299g00003	-1.40277	2.15618e-05							green-ripe like protein 1 [Solanum melongena]
Niben101Scf35487g00005					1.12508	6.19684e-20			Calcium-binding EF hand family protein

### Sheet: plant_pathogen_interaction_nta0
plant_pathogen_interaction_nta04626
	dsGvsCtr		dsG_VGvsCtr		dsG_VvsCtr		dsG_VGvsdsG_V
gene_id	dsGvsCtr_log2FoldChange	dsGvsCtr_padj	dsG_VGvsCtr_log2FoldChange	dsG_VGvsCtr_padj	dsG_VvsCtr_log2FoldChange	dsG_VvsCtr_padj	dsG_VGvsdsG_V_log2FoldChange	dsG_VGvsdsG_V_padj	gene_description
Niben101Ctg08577g00001	4.45345	0.0489063	4.85954	0.0203239					mitogen-activated protein kinase 3
Niben101Scf00069g15020	1.94107	2.07667e-24	2.09293	5.72104e-18	1.3141	5.74075e-10			EF hand calcium-binding protein family
Niben101Scf00107g03008					3.16418	0.00281764	-1.47053	3.14068e-05	Pathogenesis-related protein PR1b
Niben101Scf00109g07005	3.69404	1.86753e-08	3.74717	3.36025e-07	2.33579	0.00639998	1.41356	5.23364e-05	Calcium-binding EF-hand family protein
Niben101Scf00262g04006	-1.54656	0.0113061							Ethylene-responsive transcription factor 5
Niben101Scf00539g05012					1.07585	0.0183543			calcium-dependent protein kinase 29
Niben101Scf00711g02008					1.05826	7.44219e-13			Calcium-binding EF-hand family protein
Niben101Scf00747g12035	2.22657	1.12049e-06	1.83623	0.00178131			1.44372	0.00523134	mitogen-activated protein kinase kinase 5-like
Niben101Scf00800g02008	1.92248	2.0935e-23	2.12161	3.0463e-23			1.17269	6.57572e-10	calcium-dependent protein kinase 19
Niben101Scf00870g07009	1.08637	4.87362e-05							Cathepsin B-like cysteine proteinase
Niben101Scf01027g00003					-1.0075	0.0281156			Chaperone protein HtpG
Niben101Scf01033g04008					4.87979	0.014909			EF hand calcium-binding protein family
Niben101Scf01085g03003	1.89032	1.91084e-06	1.56482	0.00104957	2.85777	7.44236e-12	-1.28999	0.0126428	Ethylene-responsive transcription factor 5
Niben101Scf01094g03014	-3.22854	0.0251386			1.85857	0.0277765			Ethylene-responsive transcription factor 1B
Niben101Scf01212g03005	1.7039	0.0118912	2.07709	0.0129132	1.73015	0.0156246			Ethylene-responsive transcription factor 1B
Niben101Scf01297g04003	3.43347	7.76603e-12	2.68571	3.35196e-06	1.97917	0.00449796			CASP-like protein 4B1
Niben101Scf01785g10011	-2.35182	0.00020244							LRR receptor-like serine/threonine-protein kinase FLS2
Niben101Scf01813g00011					-1.11168	0.00129546			Receptor-like protein kinase 2
Niben101Scf01999g07002							-1.31046	6.59296e-05	Cysteine-rich venom protein
Niben101Scf02041g00002							-1.93328	5.22763e-16	Chitinase 8
Niben101Scf02171g00008	2.01485	0.00160875	2.74461	9.74305e-06	1.83514	0.0016334			mitogen-activated protein kinase 3
Niben101Scf02195g01001					2.16479	0.00157679	-1.09375	1.12844e-08	Calcium-binding allergen Ole e 8
Niben101Scf02237g01002	1.22493	0.00106161	1.63059	2.67684e-05	1.6941	1.3607e-06			enhanced disease susceptibility 1 [Arabidopsis thaliana]
Niben101Scf02245g00008	2.36441	3.04395e-30	2.58478	8.51888e-21	1.50856	6.0006e-11	1.07866	9.89859e-05	EF hand calcium-binding protein family
Niben101Scf02316g03001	1.15725	0.00159084	2.26018	4.0318e-17	1.43578	0.000162277			Ethylene-responsive transcription factor 9
Niben101Scf02339g01013	-1.68169	5.48147e-16	-1.49521	0.000143069	-1.26972	4.91619e-08			3-ketoacyl-CoA synthase 11
Niben101Scf02362g02014	1.2789	1.04318e-10	1.42677	1.33078e-09					WRKY transcription factor 1
Niben101Scf02430g03006	2.39645	0.000356486	2.87398	1.55998e-06	1.53484	0.0091085	1.34132	1.33571e-09	NtWRKY-6; probable WRKY transcription factor 26
Niben101Scf02475g04001	1.78862	3.89106e-18	1.7564	1.56915e-10	2.06906	1.19309e-25			Calcium-binding EF-hand family protein
Niben101Scf02581g04013			1.85914	2.89723e-09	1.78696	3.30649e-14			Respiratory burst oxidase homolog protein C
Niben101Scf02613g03001	1.92002	7.07025e-22	2.36966	5.62435e-24	1.21114	8.36164e-11	1.16091	8.33635e-09	3-ketoacyl-CoA synthase 11
Niben101Scf02840g04009	-5.75115	0.00309169			2.69193	1.84896e-05	-3.23958	6.40076e-07	calcium ion binding protein, putative [Ricinus communis] gb|EEF30528,1| calcium ion binding protein, putative [Ricinus communis]
Niben101Scf03049g00001			1.59855	5.65089e-08	1.74958	8.23697e-12			Calcium-binding protein 1
Niben101Scf03093g00004							-1.26393	7.04443e-05	Potassium-transporting ATPase B chain 2
Niben101Scf03114g03011	-3.18379	0.00813475							Chaperone protein HtpG
Niben101Scf03239g00001	1.15162	8.90216e-06	1.33945	1.32386e-05					WRKY transcription factor 22
Niben101Scf03376g03004					7.22734	2.48721e-14	-4.10989	2.71714e-15	Pathogenesis-related protein PR1b
Niben101Scf03600g01010	1.69437	0.0319832	2.46361	0.000663204	3.73064	0.000433085	-1.27419	0.000775367	Calcium-binding EF-hand family protein
Niben101Scf03634g10012					2.40401	0.0178144			calcium dependent protein kinase 1
Niben101Scf03720g00008					1.55059	2.71679e-12			Calcium-binding protein 4
Niben101Scf03953g00001					-2.54133	0.0257085			Chalcone synthase 2
Niben101Scf04053g02006	-3.11929	0.0133139							Cysteine-rich venom protein
Niben101Scf04082g00008					1.54672	9.68912e-12			3-ketoacyl-CoA synthase 2
Niben101Scf04113g12011							-1.95747	0.0466832	3-ketoacyl-CoA synthase 4
Niben101Scf04133g02009					2.82753	3.4748e-06	-1.88999	7.32186e-19	calcium ion binding protein, putative [Ricinus communis] gb|EEF30528,1| calcium ion binding protein, putative [Ricinus communis]
Niben101Scf04234g02011	1.03505	6.82223e-08							3-ketoacyl-CoA synthase 11
Niben101Scf04871g19004	1.13558	0.000175259							WRKY transcription factor 22
Niben101Scf05029g02015					2.92851	0.000828837	-2.49608	0.00900799	Calcium-binding EF-hand family protein
Niben101Scf05060g07008			2.00025	0.0079569	2.86126	2.62743e-05			calcium ion binding protein, putative [Ricinus communis] gb|EEF30528,1| calcium ion binding protein, putative [Ricinus communis]
Niben101Scf05077g00005	3.37464	9.51802e-11	3.22586	2.14585e-10	2.53434	0.000312283			Calcium-binding EF-hand family protein
Niben101Scf05279g05007			-1.7236	0.0118624	-1.77571	0.00431044			3-ketoacyl-CoA synthase 4
Niben101Scf05565g02013	1.18331	8.23726e-14	1.28844	1.56354e-13	1.02336	6.65467e-10			Calcium-binding EF hand family protein (NtCaM1; calmodulin)
Niben101Scf05566g02010	-1.54726	0.000571465							Disease resistance protein RPM1
Niben101Scf05588g04009	2.7057	5.78646e-05	3.61076	9.46627e-08	3.62893	5.85362e-08			Calcium-binding EF-hand family protein
Niben101Scf05805g02006			1.39828	5.631e-06					calcium-dependent protein kinase 16
Niben101Scf05822g04012					-1.04871	0.000227873			calcium binding protein/cast, putative [Ricinus communis] gb|EEF30576.1| calcium binding protein/cast, putative [Ricinus communis]
Niben101Scf06228g02005	1.03107	1.89503e-06							Cathepsin B-like cysteine proteinase
Niben101Scf06684g01005	-1.72619	3.61384e-08	-1.07268	0.0233456	-1.42083	5.61474e-05			Chaperone protein HtpG
Niben101Scf06720g01024			1.23703	0.000228046	1.03934	3.02831e-07			enhanced disease susceptibility 1 [Arabidopsis thaliana]
Niben101Scf06822g04004							1.14202	2.36745e-12	Transcription factor MYC2
Niben101Scf06919g00029			2.57332	2.00277e-06	3.41849	8.3144e-15			EF hand calcium-binding protein family
Niben101Scf06974g00002	1.05836	0.0247599							cyclic nucleotide-gated channel 18
Niben101Scf07019g01004			1.8089	2.48496e-07	1.19387	1.2e-08			calcium-dependent protein kinase 16
Niben101Scf07345g00016			2.32345	6.07408e-16			1.13261	0.000574724	Respiratory burst oxidase homolog protein C
Niben101Scf07451g00013	1.71694	6.84119e-14	2.01043	1.92377e-11	1.57127	2.42899e-11			Calcium-binding EF-hand family protein
Niben101Scf07488g00028					1.42648	2.68855e-06			nucleotide-binding site leucine-rich repeat protein, partial [Rhododendron formosanum]
Niben101Scf07586g00004	2.20759	6.8747e-19	2.1032	5.33941e-13	1.17405	0.0349487			Calcium-binding allergen Ole e 8
Niben101Scf08035g00009	1.92209	1.36464e-24	2.0736	2.16366e-19			1.20941	3.46012e-09	EF hand calcium-binding protein family
Niben101Scf08196g00012	1.56886	3.29149e-28							Ethylene-responsive transcription factor 5
Niben101Scf08523g00022	1.46663	1.69597e-16	2.02659	6.75867e-20	1.75168	2.57271e-31			3-ketoacyl-CoA synthase 11
Niben101Scf08653g05009	1.73251	1.0042e-28	1.95701	6.12242e-23	1.17244	2.02185e-09			Calcium-binding EF-hand family protein
Niben101Scf08799g00001					1.03145	0.0391443			RPM1 interacting protein 4 transcript 2 [Lactuca saligna]
Niben101Scf08926g01025	2.19001	3.44352e-28	2.10076	3.52574e-17	1.02473	3.14589e-05	1.07806	1.36533e-05	Calcium-binding protein CML37
Niben101Scf09296g01009			1.15561	6.08672e-10					calcium-dependent protein kinase 19
Niben101Scf09345g00003			1.47958	2.707e-06					calcium-dependent protein kinase 16
Niben101Scf09512g03008							-1.97526	1.81115e-05	1-aminocyclopropane-1-carboxylate synthase-like protein 1
Niben101Scf09908g00005			1.11646	0.000185384					calcium-dependent protein kinase 16
Niben101Scf10333g00018	1.20327	0.0334099	1.35146	0.0176357					Nbs-lrr resistance protein [Theobroma cacao] gb|EOY13024,1| Nbs-lrr resistance protein [Theobroma cacao]; disease resistance protein RPS2-like
Niben101Scf10333g00026			1.5351	0.00220442					nucleotide-binding site leucine-rich repeat protein, partial [Rhododendron formosanum]
Niben101Scf11019g01012			1.26459	0.00113491	1.82014	8.54128e-11			calcium dependent protein kinase 1
Niben101Scf11105g01005	4.21545	6.27213e-13	4.674	5.49377e-14	3.0775	9.90335e-06	1.59768	6.44975e-08	Calcium-binding EF-hand family protein
Niben101Scf11953g02005							-1.23397	0.000488253	Signal transduction histidine kinase isoform 1 [Theobroma cacao] gb|EOY10987,1| Signal transduction histidine kinase isoform 1 [Theobroma cacao]
Niben101Scf13289g00008	2.57393	1.05561e-07	2.46376	8.74556e-15			1.86617	5.72696e-11	Calcium-binding EF-hand family protein
Niben101Scf13289g00011			1.37893	0.0114805					Calcium-binding EF-hand family protein
Niben101Scf13308g00004					1.8764	0.0209972			cyclic nucleotide gated channel 1
Niben101Scf15327g00001					2.49969	0.00833365	-2.55016	0.000387609	Calcium-binding protein CML39
Niben101Scf15752g00002	1.35505	4.30197e-07	1.5818	2.12856e-12					calcium-dependent protein kinase 32
Niben101Scf16651g00003	2.49495	2.7092e-75	2.78932	2.74579e-53	1.55702	2.3742e-16	1.23412	2.2871e-07	Calcium-binding EF-hand family protein
Niben101Scf16663g00002							-1.37665	2.433e-11	EIN3-binding F-box protein 1
Niben101Scf16833g00004					1.31574	2.25367e-25			Calcium-binding protein CML19
Niben101Scf18643g00005	-1.95458	4.17156e-17	1.25386	2.09593e-05					Unknown protein
Niben101Scf23800g00001			4.17362	5.00801e-06	5.59598	3.98695e-14	-1.41508	0.00118012	Calcium-binding EF-hand family protein
Niben101Scf27562g00002					1.75721	0.00110135	-1.45896	0.0156233	Calcium-binding EF-hand family protein
Niben101Scf30681g00003					3.04259	1.35435e-05	-2.4837	6.38107e-05	calcium ion binding protein, putative [Ricinus communis] gb|EEF30528,1| calcium ion binding protein, putative [Ricinus communis]
Niben101Scf35487g00005					1.12508	6.19684e-20			Calcium-binding EF hand family protein

### Sheet: Plant hormone signal transducti
Plant hormone signal transducti nta04075
	dsG_VvsCtr
gene_id	dsG_VvsCtr_log2FoldChange	dsG_VvsCtr_padj	gene_description
Niben101Ctg13782g00003	3.93601	2.61119e-07	Xyloglucan endotransglucosylase/hydrolase protein 24
Niben101Scf00107g02002	1.12109	1.13931e-07	Cyclin-D3-2
Niben101Scf00107g03008	3.16418	0.00281764	Pathogenesis-related protein PR1b
Niben101Scf00135g03007	1.03918	5.95034e-05	SAUR-like auxin-responsive protein family
Niben101Scf00135g04013	1.44315	0.000911662	SAUR-like auxin-responsive protein family
Niben101Scf00253g03001	2.0817	1.72676e-05	Auxin-responsive GH3 family protein
Niben101Scf00298g01006	1.01431	4.57722e-05	jasmonate-zim-domain protein 1
Niben101Scf00663g04007	2.03261	1.31335e-08	Xyloglucan endotransglucosylase/hydrolase protein 24
Niben101Scf00825g00017	1.37075	3.90907e-11	response regulator 9
Niben101Scf01243g02006	1.96315	3.53504e-28	response regulator 4
Niben101Scf01278g06002	1.07685	0.000504155	SAUR-like auxin-responsive protein family
Niben101Scf01524g00005	1.14729	0.000371058	SAUR-like auxin-responsive protein family
Niben101Scf01785g04007	2.97448	3.35991e-12	response regulator 9
Niben101Scf01897g07006	1.67125	3.25612e-07	Abscisic acid receptor PYR1
Niben101Scf01953g00002	1.97258	0.000377367	SAUR-like auxin-responsive protein family
Niben101Scf01953g00004	1.21397	0.00131709	Unknown protein
Niben101Scf01956g10009	1.66675	0.0423632	Protein kinase superfamily protein
Niben101Scf01958g01006	1.89694	0.00342226	DELLA protein GAI
Niben101Scf02085g21007	3.2135	1.02701e-30	Abscisic acid receptor PYR1
Niben101Scf02413g03022	4.82798	3.63454e-22	Xyloglucan endotransglucosylase/hydrolase protein 22
Niben101Scf02635g03005	1.02166	1.28334e-10	Auxin-responsive protein IAA4
Niben101Scf02775g00002	1.73964	1.01836e-06	Ethylene-responsive transcription factor 1A
Niben101Scf02917g00002	1.43343	3.33125e-10	TGACG-sequence-specific DNA-binding protein TGA-2.1
Niben101Scf03376g03004	7.22734	2.48721e-14	Pathogenesis-related protein PR1b
Niben101Scf03830g02010	2.16346	0.000235616	conserved hypothetical protein [Ricinus communis] gb|EEF43624.1| conserved hypothetical protein [Ricinus communis]
Niben101Scf03985g04028	-1.22921	7.29775e-13	Abscisic acid receptor PYL9
Niben101Scf04392g04008	1.31132	2.37178e-06	Xyloglucan endotransglucosylase/hydrolase protein 22
Niben101Scf04548g00001	-1.15998	2.35316e-05	Divalent metal cation transporter MntH
Niben101Scf04654g03010	1.58968	0.0193639	response regulator 6
Niben101Scf04941g00008	1.88052	7.71029e-23	Auxin-responsive protein IAA4
Niben101Scf06378g02001	1.19406	0.0163633	Abscisic acid receptor PYL6
Niben101Scf06653g02032	1.73708	7.19866e-17	response regulator 4
Niben101Scf07162g02009	2.14957	0.0229794	response regulator 15
Niben101Scf07437g05009	1.69144	7.0753e-24	response regulator 3
Niben101Scf08222g03007	2.7348	0.00240634	Auxin-responsive protein IAA19
Niben101Scf08893g00009	1.70618	0.00461643	Abscisic acid receptor PYL6
Niben101Scf09010g04003	-1.04525	0.00319883	SAUR-like auxin-responsive protein family
Niben101Scf09353g03003	-1.0989	0.000924962	Transcription factor EB
Niben101Scf09387g04001	1.04016	0.037719	SAUR-like auxin-responsive protein family
Niben101Scf09387g04003	6.53812	0.000123906	SAUR-like auxin-responsive protein family
Niben101Scf09550g01005	-1.04684	1.4844e-08	Ethylene receptor 2
Niben101Scf11953g02005	1.71752	2.17534e-09	Signal transduction histidine kinase isoform 1 [Theobroma cacao] gb|EOY10987.1|NTHK2; protein EIN4-like
Niben101Scf12751g00003	1.91407	0.00225944	Auxin-responsive GH3 family protein
Niben101Scf13047g00005	-2.17546	1.03254e-06	bZIP transcription factor family protein
Niben101Scf13270g03004	1.02791	0.0245914	Auxin-responsive GH3 family protein
Niben101Scf16313g01004	1.12035	2.15416e-05	Abscisic acid receptor PYR1
Niben101Scf17640g00003	1.38712	0.0276082	Abscisic acid receptor PYR1
Niben101Scf31173g00004	2.07289	0.0179312	Indole-3-acetic acid-amido synthetase GH3.3

### Sheet: primers
	Primers used for qRT-PCR
	Oligonucleotide	Sequence 5’-3’	Accession
	PVX Fw	ATTTGGGACCAGCAACAGAG	M95516
	PVX Rv	ATGCTGATTTCGGTGACTCC
	ACS2 Fw	CACAACTGAAGGAGCTGAAGA	AF057563
	ACS Rv	AGTTGCTCCACCACTCATAAC
	MAPK3 Fw	CTGCTCGGTGTTGAATACGG	AB098729
	MAPK3 Rv	AACTCCCTTCGTAACGGTGG
	CaEF Fw	GTATGAAATGGAGGGGAGTGG	JX402081
	CaEF Rv	CATCGAAGCTGAGGACTCCA
	WRKY6 Fw	GGCAACACCAACAACAGCATGC	AB063573
	WRKY6 Rv	TGGTTCATGTAAGACCCCGACG
	RPS2-like Fw	CAAGGGTCTGAGCAGACTGC	XM_016626759
	RPS2-like Rv	TCAGCACTGGACAGCTTCGC
	PR-1 Fw	TTCTCAACAAGACTATTTGGATGCC	D90196
	PR-1 Rv	GAACCGAGTTACGCCAAACCACCTG
	18S rRNA Fw	GCCCGTTGCTGCGATGATTC	AJ236016
	18S rRNA Rv	GCTGCCTTCCTTGGATGTGG
